# Same strain, two genomes: Creating a consensus circular genome of *Myxococcus xanthus* DZ2 revealed the diversity of a large polyploid prophage region within the close-related myxobacterial strains

**DOI:** 10.1101/2024.12.30.630742

**Authors:** Utkarsha Mahanta, Gaurav Sharma

**Affiliations:** Department of Biotechnology, Indian Institute of Technology Hyderabad, Sangareddy, Telangana, India

**Keywords:** Evolution, genome variation, homology, genome circularization, genome rearrangement, genome sequencing, kin discrimination, microbial diversity, Comparative genomics

## Abstract

One of the well-known myxobacterial model organism, i.e., *Myxococcus xanthus* DZ2 strain has three reported assemblies of which two complete assemblies (MxDZ2_Tam and MxDZ2_Nan) have been reported in the last three years for the same strain procured from same culture collection stock. Raw assemblies of this same strain were reported circular and differed by 6.4 kb, raising questions about their accuracy. Therefore, our computational analysis, removing duplicate ends, aligning genomes to the origin of replication, and circularization, revealed a minimal size difference of only 32 bp, with MxDZ2_Tam being slightly larger. Further comparative analysis identified 40 sequence variations: 38 indels and 2 substitutions, with 24 variations concerning 18 coding genes. Eight of these 24 variations triggered frameshift mutations, seven of them encountered a premature stop codon followed by a second ORF and the remaining three had a premature stop codon followed by a non-coding region. 78% of these variations were detected in the regions which had repeated bases, especially guanine and cytosine, which is one of the well-known sequencing limitations. Although PacBio HiFi technology, used for the complete assemblies, boasts a low error rate, it remains higher than the 454-platform used for the earlier MxDZ2_Kirby assembly. Using MxDZ2_Kirby as a reference, we determined that most variations were specific to MxDZ2_Nan, while MxDZ2_Tam showed greater consistency with MxDZ2_Kirby. Based on these findings, we constructed a consensus ‘truly circular’ genome for the same *M. xanthus* DZ2 strain. Additionally, we monitored divergence between *M. xanthus* DZ2 and its close relative *M. xanthus* DK1622 in the number of Mx-alpha regions, which are linked to interspecies and intraspecies antagonism via the toxin gene sitA. Further comparative genome analysis across 61 myxobacteria revealed the presence of Mx-alpha regions in five other organisms, though only *M. xanthus* DZ2 and DZF1 contained all three Mx-alpha regions. Overall, this study underscores the need for meticulous validation of sequencing-based genome assemblies and their variations along with highlighting the genomic diversity within *M. xanthus* strains based on a large polyploid prophage region, known as Mx-alpha.

**Importance:** Sequencing an organism is an efficient way to investigate its physiology and function. Through this study, we focused on resolving differences between two genome assemblies of the same strain, i.e., *M. xanthus* DZ2, procured from the same culture collection and assembled via two different organisations. We identified 40 differences between these two, which led to inconsistencies in how some proteins were predicted and annotated. By comparing these assemblies with a third draft genome, we created a more accurate and reliable consensus ‘truly circular’ genome for this strain. We also investigated a particular region of the genome, known as Mx Alpha, that contains genes for toxin-antitoxin systems, which play a role in helping the bacteria recognize and interact with related strains. These findings provide new insights into the diversity of this region in *Myxococcus* and its phylum Myxococcota relatives, shedding light on how these bacteria interact within their communities.
