## Supplementary Table 1 for "Same strain, two genomes: Creating a consensus circular genome of *Myxococcus xanthus* DZ2 revealed the diversity of a large polyploid prophage region within the close-related myxobacterial strains"

### Sheet: Sheet1
	Tam_location	Tam_nucleotide	Kirby_nucleotide	Nan_nucleotide	Nan_location	Mutational category	MzDZ2_Tam ORF	MxDZ2_Nan ORF	MxDZ2_Kirby ORF
1	508598	G	G	.	508596	Frameshift mutation 1: in MxDZ2_Nan	RS06590	RS36290	RS0221645
2	1975358	A(complement)	.	.	1975353	Frameshift mutation 2: in MxDZ2_Tam	RS12620	RS30255	RS0203280
3	1975375	T(complement)	.	.	1975369	Frameshift mutation 2: in MxDZ2_Tam	RS12620	RS30255	RS0203280
4	1975504	.	G(complement)	G(complement)	1975499	Frameshift mutation 2: in MxDZ2_Tam	RS12620	RS30255	RS0203280
5	1975513	.	G(complement)	G(complement)	1975509	Frameshift mutation 2: in MxDZ2_Tam	RS12620	RS30255	RS0203280
6	1975590	.	G(complement)	G(complement)	1975587	Frameshift mutation 2: in MxDZ2_Tam	RS12620	RS30255	RS0203280
7	1975627	G(complement)	.	.	1975623	Frameshift mutation 2: in MxDZ2_Tam	RS12620	RS30255	RS0203280
8	1975891	C(complement)	.	.	1975886	Frameshift mutation 2: in MxDZ2_Tam	RS12620	RS30255	RS0203280
9	2736166	G (complement)	G (complement)	.	2736150	Frameshift mutation 3: in MxDZ2_Nan	RS16225	RS26665	RS0200050
10	3936061	C	C	.	3936043	Frameshift mutation 4: in MxDZ2_Nan	RS21100	RS21765	RS0225565
11	4389880	C	C	.	4389859	Frameshift mutation 5: in MxDZ2_Nan	RS23100	RS19765	RS0218355
12	5376775	G (complement)	G (complement)	.	5376752	Frameshift mutation 6: in MxDZ2_Nan	RS26190	RS16675	RS0232470
13	5389814	G (complement)	G (complement)	.	5389790	Frameshift mutation 7: in MxDZ2_Nan	RS26250	RS16615	RS0232530
14	5495633	G (complement)	G (complement)	.	5495607	Frameshift mutation 8: in MxDZ2_Nan	RS26610	RS16250	RS0227330
15	2102329	C (complement)	C (complement)	.	2102322	Premature stop codon followed by second ORF prediction 1: in MxDZ2_Nan	RS13120	RS29755 and RS29760	RS0202735
16	2225127	G (complement)	G (complement)	.	2225117	Premature stop codon followed by second ORF prediction 2: in MxDZ2_Nan	RS13780	RS29095 and RS29100	RS0235795
17	4101535	G	G	.	4101516	Premature stop codon followed by second ORF prediction 3: in MxDZ2_Nan	RS21920	RS20940 and RS20945	RS0229920
18	5471988	G (complement)	G (complement)	.	5471963	Premature stop codon followed by second ORF prediction 4: in MxDZ2_Nan	RS26590	RS16270 and RS16275	RS0227310
19	5888709	C(complement)	C(complement)	.	5888681	Premature stop codon followed by second ORF prediction 5: in MxDZ2_Nan	RS27885	RS14965 and RS14970	RS0206915
20	7592018	C	C	.	7591988	Premature stop codon followed by second ORF prediction 6: in MxDZ2_Tam	RS34805 and RS34810	RS08040	RS0231740
21	8820990	C	C	A	8820959	Premature stop codon followed by second ORF prediction 7: in MxDZ2_Nan	RS02175	RS02810 and RS02815	RS0212590
22	1332473	T	.	.	1332470	Premature stop codon followed by non-coding region 1: in MxDZ2_Tam	RS09970	RS32920	RS0217305
23	2292711	A(complement)	.	.	2292696	Premature stop codon followed by non-coding region 2: in MxDZ2_Tam	RS38160	RS28750	RS39310
24	4281332	A (complement)	C (complement)	C (complement)	4281312	Premature stop codon followed by non-coding region 3: in MxDZ2_Tam	RS22640	RS20225	RS0218815
25	1992143	G (complement)	G (complement)	.	1992137	Non-coding region mutation in MxDZ2_Nan 1	RS12675	RS30200	RS38395
26	2988905	C	C	.	2988888	Non-coding region mutation in MxDZ2_Nan 2	RS17205	RS25680	RS38320
27	4124897	G	G	.	4124877	Non-coding region mutation in MxDZ2_Nan 3	RS22030	RS20830	RS0230030
28	5287207	C (complement)	C (complement)	.	5287185	Non-coding region mutation in MxDZ2_Nan 4	RS25820	RS17045	RS0232095
29	7087101	G(complement)	G(complement)	.	7087072	Non-coding region mutation in MxDZ2_Nan 5	RS32670	RS10175	RS0206555
30	8584270	C(complement)	C(complement)	.	8584239	Non-coding region mutation in MxDZ2_Nan 6	RS01140	RS03855	RS0209420
31	2292537	A	Contig boundary	.	2292526	Non-coding region mutation in MxDZ2_Tam 1	RS38160	RS28750	RS39310
32	2292543	T	Contig boundary	.	2292531	Non-coding region mutation in MxDZ2_Tam 1	RS38160	RS28750	RS39310
33	2292577	A	.	.	2292577	Non-coding region mutation in MxDZ2_Tam 1	RS38160	RS28750	RS39310
34	2292694	T	.	.	2292680	Non-coding region mutation in MxDZ2_Tam 1	RS38160	RS28750	RS39310
35	277103	C	C	.	277102	Non-coding region mutation 1	RS05505_RS05510	RS37365_RS37370	RS0208105_RS0208110
36	1755694	C	C	.	1755690	Non-coding region mutation 2	RS11755_RS11760	RS31120_RS31125	RS0204160_RS0204170
37	2104550	G	G	.	2104542	Non-coding region mutation 3	RS13130_RS38120	RS29740_RS29745	RS41580_RS0202725
38	2104551	C	C	.	2104542	Non-coding region mutation 3	RS13130_RS38120	RS29740_RS29745	RS41580_RS0202725
39	5878114	C	C	.	5878087	Non-coding region mutation 4	RS27845_RS27850	RS15005_RS15010	RS0206870_RS0206880
40	8902777	G	G	.	8902745	Non-coding region mutation 5	RS02590_RS02595	RS02395_RS02400	RS0212165_RS0212170
