## Supplementary Table 2 for "Same strain, two genomes: Creating a consensus circular genome of *Myxococcus xanthus* DZ2 revealed the diversity of a large polyploid prophage region within the close-related myxobacterial strains"

### Sheet: SitAI
Organism	SitA1 (length in amino acids)	SignalP prediction	HHpred top hit [probability]	Protein preceding SitA (length in amino acid)	SignalP prediction	SitI1 (length in amino acids)	HHpred top hit [probability]
M. xanthus DZ2 (MxDZ2_Tam)	Tam_RS38135 (77)	OTHER	PF14414.9 ; WHH ; A nuclease of the HNH/ENDO VII superfamily with conserved WHH; [97.9]	Tam_RS13760 (468)	LIPO	Tam_RS13765 (158)	3D5P_A putative glucan synthesis regulator of Smi1/Knr4 family; [98.5]
M. xanthus DZ2 (MxDZ2_Nan)	Nan_RS29120 (77)	OTHER	PF14414.9 ; WHH ; A nuclease of the HNH/ENDO VII superfamily with conserved WHH; [97.9]	Nan_RS29125 (468)	LIPO	Nan_RS29115 (158)	3D5P_A putative glucan synthesis regulator of Smi1/Knr4 family; [98.5]
M. xanthus DZF1	MXF1_RS0137605 (587)	LIPO	PF14414.9 ; WHH ; A nuclease of the HNH/ENDO VII superfamily with conserved WHH; [97.0]			MXF1_RS0137600 (158)	3D5P_A putative glucan synthesis regulator of Smi1/Knr4 family; [98.5]
	SitA2 (length in amino acids)					SitI2 (length in amino acids)
M. xanthus DZ2 (MxDZ2_Tam)	Tam_RS14285 (784)	LIPO	3ZBI_I TRAF PROTEIN, TRAO PROTEIN, TRAN; CELL ADHESION, BACTERIAL SECRETION; [54.7]			Tam_RS14290 (444)	PF19794.2 ; DUF6278 ; [95.6]
M. xanthus DZ2 (MxDZ2_Nan)	Nan_RS28595 (784)	LIPO	3ZBI_I TRAF PROTEIN, TRAO PROTEIN, TRAN; CELL ADHESION, BACTERIAL SECRETION; [54.7]			Nan_RS28590 (444)	PF19794.2 ; DUF6278 ; [95.6]
M. xanthus DZF1	MXF1_RS0136580 (784)	LIPO	3ZBI_I TRAF PROTEIN, TRAO PROTEIN, TRAN; CELL ADHESION, BACTERIAL SECRETION; [54.7]			MXF1_RS0136575 (444)	PF19794.2 ; DUF6278 ; [95.6]
M. macrosporus DSM 14697	MYMAC_RS08040 (783)	LIPO	7O3J_C TrwH protein; type IV secretion system, type 4 secretion system, T4SS, O-layer, core complex, outer membrane complex, inner; [50.7]			MYMAC_RS08045 (444)	PF19794.2 ; DUF6278 ; [95.1]
M. fulvus 124B02	MFUL124B02_RS08780 ( 721)	OTHER	2KVC_A Putative uncharacterized protein; [23.6]	MFUL124B02_RS08775 (479)	SP	MFUL124B02_RS08785 (444)	PF19794.2 ; DUF6278 ; [95.8]
S. aurantiaca DW4/3-1	STAUR_RS12620 (781)	LIPO	7O3J_C TrwH protein; type IV secretion system, type 4 secretion system, T4SS, O-layer, core complex, outer membrane complex, inner; [58.9]			STAUR_RS12625 (444)	PF12713.10 ; DUF3806 ; [94.8]
S. aurantiaca DW4/3-1	STAUR_RS13145 (779)	LIPO	7O3J_C TrwH protein; type IV secretion system, type 4 secretion system, T4SS, O-layer, core complex, outer membrane complex, inner; [57.7]			STAUR_RS13150 (444)	PF12713.10 ; DUF3806 ; [94.8]
	SitA3 (length in amino acids)					SitI3 (length in amino acids)
M. xanthus DK1622	MXAN_RS09205 (574aa)	SP	4G6V_G Adhesin/hemolysin, CdiI; tRNase, toxin, immunity; [99.4]			MXAN_RS09210 (151)	PF09816.12 ; EAF ; RNA polymerase II transcription elongation factor; [67.4]
M. xanthus DZ2 (MxDZ2_Tam)	Tam_RS14805 (503)	OTHER	4G6V_G Adhesin/hemolysin, CdiI; tRNase, toxin, immunity; [99.4]	Tam_RS14800 (500)	SP	Tam_RS14810 (151)	PF09816.12 ; EAF ; RNA polymerase II transcription elongation factor; [67.4]
M. xanthus DZ2 (MxDZ2_Nan)	Nan_RS28070 (543)	LIPO	4G6V_G Adhesin/hemolysin, CdiI; tRNase, toxin, immunity; [99.4]			Nan_RS28065 (151)	PF09816.12 ; EAF ; RNA polymerase II transcription elongation factor [67.4]
M. xanthus DZF1	MXF1_RS38775 (543)	LIPO	4G6V_G Adhesin/hemolysin, CdiI; tRNase, toxin, immunity; [99.4]			MXF1_RS0129450 (151)	PF09816.12 ; EAF ; RNA polymerase II transcription elongation factor; [67.4]
M. macrosporus DSM 14697	Not detected
